# Bimodal Specificity of TF-DNA Recognition in Embryonic Stem Cells

**DOI:** 10.1101/2024.09.18.613654

**Authors:** Michael Povolotskii, Maor Yehezkehely, Oren Ram, David B. Lukatsky

## Abstract

Transcription factors (TFs) bind genomic DNA regulating gene expression and developmental programs in embryonic stem cells (ESCs). Even though comprehensive genome-wide molecular maps for TF-DNA binding are experimentally available for key pluripotency-associated TFs, the understanding of molecular design principles responsible for TF-DNA recognition remains incomplete. Here, we show that binding preferences of key pluripotency TFs, such as Pou5f1 (Oct4), Smad1, Otx2, Srf, and Nanog, exhibit bimodality in the local GC-content distribution. Sequence-dependent binding specificity of these TFs is distributed across three major contributions. First, local GC-content is dominant in high-GC-content regions. Second, recognition of specific *k*-mers is predominant in low-GC-content regions. Third, short tandem repeats (STRs) are highly predictive in both low- and high-GC-content regions. In sharp contrast, the binding preferences of c-Myc are exclusively dominated by local GC-content and STRs in high-GC-content genomic regions. We demonstrate that the transition in the TF-DNA binding landscape upon ESC differentiation is solely regulated by the concentration of c-Myc, which forms a bivalent c-Myc-Max heterotetramer upon promoter binding, competing with key pluripotency factors such as Smad1. Finally, a direct interaction between c-Myc and key pluripotency factors is not required to achieve this transition.

**Graphical abstract:** 
