## Supplementary Table S1 for "Bimodal Specificity of TF-DNA Recognition in Embryonic Stem Cells"

### Sheet: cMYC_MNChIP_seq_double_motif
chromosome	peak_id	sequence	length	gc_content	DNA_loop	DNA_nick
chr1	199	GAGGTGCACGTGTTGCAGTGAGGAGCCCTGAAACATGCGTGTTTTACTGCACAAGATGTGCCCTTGAATGGAGTCTAGGCCAGTCGGGGTCACCAAAAAAAATCCACCAAAAAACACCCAAGAAGGGAGAAGCGGTCACCCCCCACGTGCTGGAA	155	0.529032	yes	no
chr1	243	GCCCAGCACGTGCGCCTGGCATTGCGCCCCCGCCCCGGGCCTCGGGGTGAGCGGGGGCGCCAGTTCCCACCCAGGGAGGCGGCTTGCACGTGCCCCCG	98	0.795918	yes	no
chr1	279	TGGTGACACGTGGCGAGGAACGGCAGGCGGGCCGCCGGGTGGAGGCCGGGGTGGGACCCGGGGTCTCCTCGGGCTCTGACGTGTCCTGAGGGCTGACACGTGGAGCGG	108	0.740741	yes	no
chr1	810	TGTGCCCACGTGTCTGGCCCCCAGGGCCGCTGTGGCTCACTTCGGTGCGGGGCCGCTCTCCCTGCCCGTTTCCGGCGGGGCACTGGGGCAGGCGGCACACGTGAGTCGG	109	0.743119	yes	no
chr1	820	AGACAGCACGTGTGGCGGTGCAGAGGGCTTGGCTGCAAGAGCCGATAAGGAGGACCCTGGCGACTGCCTAGTCCAAAAGTCCTAGCTAGAGCAAGATCAACTTGTACTGCCCTTAGTACAGCCACGTGAGTGGG	134	0.567164	yes	no
chr1	823	TTCCCTCACGTGCTCTCCGTCCGCGGCCTGCGCACACACCCATCCTGGGGCCCGCGCCCCGGGCCTGCCCTGGAGCGCCCCGCGCTTCAGACTCACCCACGTGTGCGGC	109	0.752294	yes	no
chr1	857	GGGTGCCACGTGTTCAGCCTGCCAGCCCCGCCCAAACGCACCCCTCAGCCTGGCCGCCAGCCTGACCCAGAACCCCTGCGCCGGAGGGAGGGTGGGAATGTCTGCACGTGGGTCTG	116	0.706897	yes	no
chr1	1060	GCGCGACACGTGCGGCCCAGAGCACCGGGGCCACCCGGTCCCCGCAGGCCCGGGACCGCGCCCGCTGGCAGGCGACACGTGGTGAGT	87	0.793103	yes	no
chr1	1103	GCCCGTCACGTGGGCCGCTACTGAGCGAGCGCGCTCCCGACGCCCTCCCAAAAGCCCTCCCCGCCCCCCCTTTCGCCCGCGCACACGTGCGCGCG	95	0.768421	no	no
chr1	1224	GATGGACACGTGTTGGCTGGAATGTCAAGGCTGTAGCCAGGCCCCTTATTTTAGACACTTAGAAATCAGGACTCTGAGAACTTAGGCCAAGTAAAAATTATCAAAACAAAGAAACAAAACACGTGGTGGCA	131	0.427481	yes	yes
chr1	1503	TAGAGTCACGTGTTACCGGCGACACAACCAATGAGGGCGCGAGATCTGTGTAAGCAGGGGGAGGCACGTGCCGGGC	76	0.618421	no	no
chr1	1577	CCCTGACACGTGACTCAGGCAGGCAATGGCACCCAGGAGCGTCGAGCGCTCAGACGCGGAACTACGACAGTAAGAGGAAGCGGCGGCCATCCGTGCGTCACGTGGTGGAG	110	0.645455	yes	no
chr1	1581	CGGCCGCACGTGCGGATCGGCCGCGCCCCACTGAGCAGAGAGCCCCCTTCTGCCGCCGACAGCCCGCGTCTGCACCGAGCCGGTCTCGGCCGGGCGCTGCCTTCACACGCGCCCAGGAGTGTCACGTGCGCCGC	134	0.761194	yes	no
chr1	1582	CTCCTCCACGTGATCTCTCCGTCTTTCCCGCCCCCCTGTTCTCGCCTGCCACCCTCCACATGTGACCCGGGGCCTGGGGCTTGCCTCTGTGGGCGCCTCAGTGCGAGTTTGCGTATGTCGTGCGTGCTTGCGCGCGACGCCCCTTCGCCTGCGCTCCCCTCTCACGTGACTCGG	174	0.678161	yes	yes
chr1	1617	AAAGCACACGTGAGGTGCGTAATGCGCGACAGCCAAGAGGTGTGTGCGGCAGCAGTGCACGAGGGGAGGAAGCTATCCCAGGCCGCGGCAGCACGTGGAACTT	103	0.621359	yes	no
chr1	2138	GCGGTGCACGTGGGTCTCTGAGGCGTGTAGCAGGCGGGGGCGTTTTGTTCTTCTTCTCTCTCGCCGGAGACCTCCGTTGCGCCGAGTCCATTCGGCCTCTAGCACCGGGTCCTGGGCATGCTTTCCCCGGGAAGGAGGCGCGCGGGGGCTCTGCCCGCACGTGAGGGGC	169	0.686391	yes	yes
chr1	2256	CGCCCGCACGTGCTCGGGGCGGGGCGGCTGGGGCCCGACGGGCGGGGCCGGGGGCGGTGGCGGCGGGGGCGTGGCCGGGCGGCCACGTGACGGGC	95	0.894737	no	no
chr1	2263	CCTGCGCACGTGTCCGGGAGAGCGCTGACCTCCGGGCCAAGGCCACTGTGTACTGGCCATTTGCCAAAGCGGAGCTGGCCTCCGCGCGGTTCCCAATTAACCAAAGCCACGTGGATTTG	119	0.630252	yes	no
chr10	2353	TGAAGTCACGTGGTGGTGGACCCCGCCCCCAGGGCCCGGTTGGCTGTGGCCCCGCCCCCGAGCCCTGGGGTCGGTGCTTGCTGCCTGCGGCTCTCAGAAGCCTCTGCTCCACCGCGGCGAGAGGCATGGGCACGTGGCTGCC	142	0.732394	yes	no
chr10	2359	GGCGGCCACGTGGGCGAGGAGCGCGGGCCGGGCTGCCTCTCGGGGGTGGCGGCCTTGGTTCCTCCCGCGGGGCTGGGCTTGCCGGGGCCCGGAGCCCGCCGGGAAGAGTTCGGAAATCACACGTGTCCTTT	131	0.748092	yes	no
chr10	2659	CAGCCACACGTGTTCCAAGGGAGGGCCTCCGAGCCCCCTGATCTAAGCCCACGGCCGCCCAGCCTCTTCCGGGCTCGCGCCCGCCCCGAGAAAAAGGAAACCTGATGCCCCACCAGCCTCGCAGGTGCCGGGGACACGTGGAAAGG	146	0.684932	yes	no
chr10	2681	GCCCGCCACGTGACCCGTAGTGTTGTGGTCTGGCCCGCGTGGGTGGCGGGAGCGCCGAGAGGGCGGGGGCGGCGATGGGGCGGGTCACGTGATGGGG	97	0.762887	yes	no
chr10	2852	GGCATGCACGTGCGCGCTCGCGTGCGGGAGACCCCTCCCTTCCACACCACTTCCTTTCGGGACAAACCGGTAACCTCCGGCCCTGGAAGGTTTTGTCTAGTGGGTTCCGGATGGACTGGTGTTCCCAGCACCCCCCCGGCACGTGTCCACG	151	0.649007	yes	no
chr10	2897	TCCCCACACGTGGGAGGAGGCAGCTGGACGATTCCTGAAAGGACTTTCCCTTGCTTCCTCATCACGTGGAAGAG	74	0.567568	no	no
chr10	2948	GGCGTACACGTGGTGACCTGCCTGCGGCTGGGTTCCCAGCTCCGGCTCCTCCTCCCTCCAGCTCTCGCTCGGCTTCCTGCAGTATCACGTGCAGCTG	97	0.670103	yes	no
chr10	3004	TGCCAGCACGTGCTCCGCATCATCCTCTTCCTCTACCTTAAAGGTGAAGGAGCGGGTGTGGCCGGAGAGCTCACAGCCTGGTAGAAATAACAGTGAGTATGCCTGAGCGTGTGTACGGGGCTGGGCAGCGGGGGATGTCACCAACCCGCCGTCACGTGTAACCT	164	0.591463	yes	no
chr10	3017	CGGAGCCACGTGGGGTTGGGGGAGCAATTTTCCCGGGAGAACTTGTCTGCCTCCCCTCCCCCTCTAGGCGGCCCGGGCATCCACGTGGGTCGG	93	0.688172	yes	no
chr10	3037	GCCCTGCACGTGGAGAAGCCGCCGGCGGCGCTGCACTGCGTGTTCTGCCGCCGCGGCCCCCCGCTGCCCGCGCAGAAGGTCTGCCTGCGCTGCGAGGCGCCCTGCTGCCAGTCCCACGTGCAGACG	126	0.761905	yes	no
chr10	3057	AGGAGCCACGTGTTACCTCCTACATCCCCAAGGGCCAGATGTACCCCAAGGTACAGCCACCCTGTCAATATGGCCAATCCACGTGTCAGCA	91	0.56044	yes	no
chr10	3200	TCGCTCCACGTGGAGGGTGGGACCGGGGTCAGGGGTTAAAGGTCGGGACCTTGGCGCCGCCCAGACTGCACGTGGCTGGA	80	0.6875	no	no
chr10	3247	CAACCGCACGTGGGCCGCGGCGTCGCCAGCGCCCCGCAGGAGTGCCGGGGCCCCAGGGCGCCCGAGCCCGCGCGGCCACGTGCTCCTC	88	0.829545	no	no
chr11	3325	ACGCGACACGTGCATCGCGACGGCCCAGGCACGGAGCCGCAGGAAGCTGGCACCTGACGCGCCTGCGCCCACCCAACTCGAGTTGGTGGCGCGTCACCTTCCCCTGGGATCGCCCGCAGCAGGGGCGCCCACGCACGTGCCAGTC	145	0.724138	yes	no
chr11	3440	GGCGCCCACGTGACCCAGGTGCAGCCCCAGGCGCGCCCAAGGGCAGCTCGCCTTAGAGAAGGACCTAAAACCCCGTCTGGGGCACAGAGGAGCAGCCACGTGTTACGT	108	0.666667	yes	no
chr11	3481	TTTGGACACGTGCGCAGCGCGCCCCCATACCGCCAGCTAGCTGCACACATCCGCTCGTGCAGCCCTGCGCACACACGTGTGCCCC	85	0.682353	no	no
chr11	3531	CCAGCGCACGTGGAGCAGTCTGCCGGTCGGTTGTCTGGCTGCGCGCGCCACCCGGGCCTCTCCAGTGCCCCGCCTGGCTCGGCATCCACCCCCAGCCCGACTCACACGTGGGTTCC	116	0.732759	yes	no
chr11	3603	CTTGCGCACGTGCTGTCTACCAGTTCCTGAGAGGGACGCGTGCCGCGGAGCCAGGCTTACTACGTGACCCGGACACCAGGCATACGCTAGGGGCAGTCAGCTGTGCCTTCTCTTTCGGAGTTGTTCCGTGCTCCCACGTGCTTCCC	146	0.623288	yes	no
chr11	3704	CACACTCACGTGCCCCCCCCCCCGCTTCCCCAAGCCCGTACAAAGGGTAACGGGCAAGCATCCTGAGTCACACCTGCACAAGCATCCTTGCGCGCACGTGCACGCT	106	0.641509	no	no
chr11	3760	GGAACACACGTGTGAGCTACAAGCCTGGCCGGGCCGCCCCCGCTGCGCGCCCCCCGGAGGACGTGGCCGCGGGCCAGGCCGCCTGCTGACACAGTGTTCCCTAGCTCCGAGCATCACGCACACACGCGCACGGCCCCACCGCGGCCCGGGGGAAAGCACGTGCGGAGG	168	0.744048	yes	no
chr11	3990	GAGCCTCACGTGGGCCGCCGGACCCTAGCCGACGCCCGCAATAGGCGGAAGTGGCCGGGCTGTGGCTCGCAGTTATTGGCTGTCGGCGGGGGTGGGGACGTTCGATTCATTCACCCGAGTAGCACGTGTCTCCC	134	0.671642	yes	yes
chr11	4003	GAGAGTCACGTGTCCTTACCAAGCAGGCGTCCTGTGAAAGTCAGATCCCCTGTGCCCTGTCCCACCTGCTGGGGACCCGGTTCGTCCTGCCACCCAGCCTAGTCTTCTGGAAACCGGCCCACGTGCCTGCT	131	0.625954	yes	no
chr11	4061	TTCATGCACGTGGCATATGAAGCTAGGACAAGGCCAGTGACCAAGAGGGGTGGCCAAAGCCCTCTGGTTTGCAGGCGAAGTTCCCAGCAGTTTGCACGTGTCCGCC	106	0.575472	yes	no
chr11	4412	AAGAACCACGTGAGGGAGACCCCACTGCGCACCAGGCGCGAGCCCTGCGCATGCCCGTTGGGTCCCGGAGGCCGAGCCTGCGCAGTTAGGGGAACTCAGGCCCATAGGCTCCCCGCCTTTGCGTTGCCCTGAGCAGCGAGGCGCGGTCACGTGCTACCT	159	0.685535	yes	no
chr11	4465	CGCAGACACGTGCCAAGGGAAGGGTAGTTCACTGCGTGGGGCGGGGGGACATGCAATAAGACAAGAGACCGCACGGAAATAGCTCCGTGCCCGTCTGCTGCACTGTCCTTCTCACGTGCCTTCG	124	0.604839	yes	no
chr12	4623	TGAGGTCACGTGGTTGTGGGCGCGTGCGGGGCAGCAATGGAGAGCTGAGGGAGCGTCGTCAGGGTGGACACCATGCGACACCCATTTCTCCTTTGCATCCTGTGTCTTGGGGTTCAATGGGGTGCACGTGATGGGG	136	0.610294	yes	no
chr12	4867	GCTGCCCACGTGATCACAACACAGCACGTCTAACGCCAGGGAGCCGGGCGCCCGGGGAACTACTGAGCCGCGCCGCGCCGGGCTCCGCCCCCCAGGCCGCTCGCCATTGGTCCATTAGAATGGGTAAGGGCGGTGCCGCCAGCAGGAGGGAAGGGTGGGCCTCACGTGGAGCGG	174	0.706897	yes	no
chr12	4898	CGGGGCCACGTGGGGGCGGGGTCCAGCCCGCCCACCTGCCCCGTCCCCGTCCTAGGTCATTAAGCACAAGCTGTGCCGACGAGGAAAATGCCAGAAGGAGGCCAAAAGGAGCAGTGCGGACAAGGGCGTGGCCCTCAGCCTGGACGACGTCAAAAGACACGTGAGGGAG	169	0.656805	yes	no
chr12	4977	CCATTTCACGTGTTCTCAGAGGCAGGTGGAACTTCTTAATGCGCCTGCGCAAAACTCGCCATTTTACTACACGTGCGGTCA	81	0.506173	no	no
chr12	5004	AGCCGGCACGTGTTGCTGGGTCCCATTGCGGATGGCTGGCCCCCTTCTTACTCCGCTAGTGTCCCTGACACCAGCTTCCCCACCACCAGCTTCCCCACCACGTGCTTTGC	110	0.636364	yes	no
chr12	5046	TCCATGCACGTGGATTGGGGCCTCAGGGAGCGGACGTGTAACTGGGGAATCCCCAAGACCCCTGGGCGCGCGTGGAGTTAACTGCGAGCCTGTCCTCATTCTGGCGATCAGACGCCCCAGGGCCTCGTGACCGCCCATTTCACGTGGCATTA	152	0.625	yes	yes
chr12	5068	TCTGGGCACGTGACCGCCACCCATGCGCTGAGGGGCGGACAGGAGGTGCTTCGACTGGGAGGAGGGCGAAGAGTGTAAGGGGGCGGAGGGGCGATGGCAGCCACGTGATCTGT	113	0.672566	yes	no
chr12	5186	AGCAGCCACGTGCCTTTCGTACGGCGAAAGGCCCCCTTTCGGGCCATTTATCACAGGATACCTCAAGCAAAGGGGAACTGTGGTCACGTGAAAACA	96	0.541667	yes	no
chr12	5242	TCCGTCCACGTGACCCACTCAGGCTCCTCCTTGTCTCCAACATGGCGGCGCCCAGGGGCTCAAGCCGCACGTGAGAAAG	79	0.64557	no	no
chr12	5325	TGTTCCCACGTGCCCTGAGCCCCCGCTCCCAGACCGCCGCCGCTTTCTCCTCAGCCCCAGGCAGCTACCCGCCTCAACTCACGGGTTGTTATTACTCATTGTAAGTAACAAGCTGCTGAGGAGCCGCACGTTGGAGTGCAGCCCCGCGGCCGCCATGTCCCGCACGTGGTCTAT	174	0.632184	yes	no
chr12	5421	GAGAGCCACGTGCTCATAAGATATCCAATCACAATCACATCCTGTGGCGGCGGATTGGGGGGCGTGGACTAGAGGTTGATCGGGTTGGGCACACAGCATCACGTGACACGA	111	0.558559	yes	no
chr12	5478	CTGGAACACGTGTGACTGAACATGAACTTGAGAGCGGCATCTGCGTTCAATGGTGTTGCTCAGCAGGCAGGAAATTCCAGACATAGTTTGTCTGTTGCATAGGGTGCTATTTCACGTGGGAGAT	124	0.483871	yes	yes
chr12	5608	CGCTGCCACGTGAGAGGGGAGTGTACGCGTGTGCGCGCGTGCGAGTGTGCGCGTGTGCAGTCCCCGACTCGTCCCGGCCCGTTCGGAGCCGCCCGGGAGCGCACAAAGGCCGACGGTTTGGGCGCGTGCGCGGGACACGGGGGACGGGCGGTGTCACGTGATCGCG	166	0.73494	yes	no
chr13	5655	GCTCACCACGTGTTTCTTCCCCTCACCCTCCCACAACCTGTCCCCACCTCCCCCAGGAGCCCCACAATCCTACCCGCCTCTGTACGGTATGAAACTTCACTCATCTGGCCCTTCTTTGAGTCTCACGTGGCTCGT	135	0.585185	yes	no
chr13	5669	GCGTGGCACGTGGGCCCCGCAGCCAGTCGCGCTACCGACTGGCAGTCAGCGGAGACGCTTCGGAGCAGGTCTGTTAGGGCGCGCGCACACACATGCACGTGCACGAG	107	0.691589	yes	no
chr13	5702	TGGTGCCACGTGGCCACAGCATGATTCAGGATTTCTCCTGCCTTAGCCACTCCTCTAACCAACAACAGCACCTGAGTCACACTCCTGGCGTCCTTGCTGGGGCTAGGACCCACCCCTCCATTGGCAGCCTTTGTCTCCGGGGGCACGTGCAATAC	155	0.587097	yes	yes
chr13	5947	GCAGCCCACGTGTGAGGCGGCCCGCGGCTCCCGGTCGTGCCCCCGGGCTTTTCCGGCCATTGCTGCCGCGGCGCCTGGCACCAGTTACCTCCCCGCCGCCGCTCGCACCCACGTGCGGCCG	121	0.77686	yes	no
chr13	6045	GCGGGTCACGTGTCGGCCTGCATCACGCGTGAGGGGGCGCGCGGTGCTGGAAGCTGCCGCACCTGCGGGGAGCCGAGCCGCCGGCGCTCGACGCGCGCGCTCTCGCGAGACCCGCGGGATCACGTGACGCCC	132	0.772727	yes	no
chr14	6073	CTCCGTCACGTGGTGTCAGACAGACCAATCACGCGCATTCTTCGGCCACGACAAGCGCGCCTCTGATCACGTGACCAGG	79	0.607595	no	no
chr14	6354	CGCTGGCACGTGCAGTTTCTATTAACTTTAGCTCATCTCTACCTCTTAATAGAAGCAGCTGTTATGTTTCTGATTATTCTCCTGATTTTGAAAAATCCTGTTCCCTTAACCTACCTCATTGGAGGTCGTTGGAGGTCCCCTGGGACAGAACCACGTGATTATC	163	0.435583	yes	yes
chr15	7007	CACGGTCACGTGCTCGAGCCCGCGGGAGCGCCACATCGCCAGCCGCACCCCTCCACCCCCAACCTGCCCACGTGACCCGG	80	0.75	no	no
chr15	7007_2	CCTGCCCACGTGACCCGGCCTAGTTTCTCCAGGCCCGTCCCTACGTCTCACTCGGGAAGCCCCGCCCCACGCTGAGCGCTCCGCCTGCGACCCTCCGCCACTTACCCACCCCGGCTCAAGCACGACCCGTGGATCCACGTGCTTTTT	147	0.680272	yes	no
chr15	7301	AGGGCCCACGTGGGGATACGGAGGCCCCGCGAGCCTAGAAGTTAACAACGGAGGACGGCCGGCGTGGTCTCCGGGGACTCCTAGCGGGCGCAGAGGCGTCTAGAGATCGCCCACGTGAGGGCG	123	0.691057	yes	yes
chr15	7539	CGGCCCCACGTGGGCGGGGCAGGCCACCCGGCCTGGGTCCCGGCTGCGCTCCGCTCGCCCGCGACCCCAATTCCTCGGGACTTGAGACCCCGTGGTGAAGCAGCAACTGCCACGATGACACTTGGGCTGGCCCTGTGTTACACGTTTCACGTGTTTTAT	159	0.666667	yes	no
chr15	7559	CCAGTTCACGTGCGAGGGCTGCAAGAGCTTCTTCAAGCGCAGCGTGCGGAGGAACCTGAGCTACACGTGCCGCGC	75	0.64	no	yes
chr16	7847	TGTCTACACGTGTGCAGCAACCTTCCCTCCAGGCCGGATTCTGCAGGCGCTAGCGTCCACCAGCCTGTGCCACACCGGCGGGCTCCTCCTCCCTCAATCCCCGCCCAGACTGCCTCGGGCGGCAGAGCACGTGGCTCCA	139	0.676259	yes	no
chr16	7866	GGGAGGCACGTGATGCGCCGTGATGACGTCAGTGGGAGCGGAGGCGATTTGGCCTAGAGCTGGGGCTGAGCACGTGGGATGG	82	0.658537	yes	no
chr16	7879	CCCGACCACGTGACGGGGGCCGGCTGTCACTGGCCACGCCGCTACTCTGACGTCACCGCGCCCGCCGGGGATCATTGGTCGACCGAGGGGCACGTGACGCGA	102	0.72549	yes	no
chr16	7886	TTTCCCCACGTGCCCACAGATCCCAGTCTTCCTGGGCAGCGAGGTCTTGCGCGAGTCCCGCAGCCCGGACGGGGCTGTGCACGTGGTGGAG	91	0.681319	yes	no
chr16	8115	CTGGCGCACGTGGGGCCTCGCCTGCGAGGAGAGACAGCCTTCGCTTTCCACCTGCGCGTGCTGGCGCACATGCTGCGCGCACCGCCCTGGGCTCGCCTCCCGCTCACGCTGCGCTGGGTGCGCCCAGACCTCCGCCAGGACCTCTGCCTCCCGCCGCCGCCGCACGTGCCTCTG	174	0.747126	yes	no
chr16	8203	CCGGGACACGTGACAGTCACAGGGTCACATTCTGCGGTCCACGAGTTTGGGACCGGGCTGGTCACGTGACGCGG	74	0.648649	yes	no
chr16	8325	TAGGAGCACGTGGAGTTCTCCTAGGTGGGCTTGCACTCGGGGTCGCCCAGCCGTTCTTTGAGGGTTCGAGTGGGTAGGCTTCCCCTGTAGGACGGGCTTCCCCGTAGGTTTCCACGTGGGGCCA	124	0.629032	yes	no
chr16	8466	CGGTTCCACGTGCAGAAACCCCGCCGGTCCGAGGCCCCGGTTCTAAAACGGCCCTAAGAGTCAAGGCTTCCACAGCTCGCCTCTGAGGGTGGCAAAGAGGCCGCGGGGGCGGTGCCTCGCGAGACCCAAACAAGCCCACGTGGCAGGG	148	0.668919	yes	no
chr16	8506	CCCTGCCACGTGGGCTTGTTTGGGTCTCGCGAGGCACCGCCCCCGCGGCCTCTTTGCCACCCTCAGAGGCGAGCTGTGGAAGCCTTGACTCTTAGGGCCGTTTTAGAACCCGGGCCTCGGACCGGCGGGGTTTCTGCACGTGGAACCG	148	0.668919	yes	no
chr16	8670	GACGGCCACGTGACTCGCGGGGCGGGGCCAGAGTCCGCGGAGGGACGGGAGGCGGGGCCTGGACTGCCTCGTGACCAGTGGGGCGGGGCCTGAGCCAGCTGTGTGCGGATGGGGCGGGGCTTTGGAGGCCGCGTGACCAGCGGCGGGTCACGTGACGCGG	160	0.7625	yes	no
chr17	8793	TGCGCGCACGTGTCCCCGCGATGAGGCGCGCGTGTGCCCGCCGAGGGTGCCAGCCGAGGCTGCCCTCCACGGGACCGCACGTGCGAAAC	89	0.752809	no	no
chr17	9342	CACACACACGTGGACCCGGCGCGGCGGCGGCTGGGAGGGAGCGCGGGAGGGAGCGTGCGCGGGTGGGATCGCGAGCGGCCAGATGCGCCGCCGCACGTGGCCCGG	105	0.8	yes	no
chr17	9360	ACCGCACACGTGTCCGGTCGACCCACGCGAGCAGAGCAAACGGAGCGAACAAGACCAAGCCGTGGGCCCTTTCTTGCTTGGCACACCCGGAGCGGAGCCGATCTCTGCTTTCACGTGATGTAG	123	0.617886	yes	no
chr17	9667	GCTGGTCACGTGGCAAGAGGCTGCGCAGGCTCCTTCCGGCCCCCGGGGCTTCGGCGGCGGCGGCCCGCGAGGGGCCTGGGCGCATGCGCAGCGAGGTTCCACGTGAGCGCC	111	0.774775	yes	no
chr17	9671	CGATTCCACGTGAGCCTCCCGGCCGGAGCGCAGATGGGAAGTGCGCATGCGCCTACCGCCTGGAAAGTAGGTCAGACTCCTCCTCTCACGTGACCTGC	98	0.642857	yes	no
chr17	9734	CATGTCCACGTGCTCCGAGCTTGGAACCAGCTGTCGCGAGAATTCGATGTAAACAGACCAGTCTCCCTGTCCTCCGGCTCCAACCTGAAACGCTCACGTGAGCGGG	106	0.584906	yes	no
chr17	9761	GCCCCGCACGTGCCAGGTCCCCGCGGTTGCGGCCACGCTCGGGACCGGGCCCTGCCAGCTCCGGGCCCGCACGTGGGCGAA	81	0.802469	yes	no
chr17	9886	GGTGTCCACGTGTGCCTCGGGGTGTGTTTTTTCTCCTTGAGTCCGAGGGGACGCCCTGGAGCTCAGGTGCTCAAGGGCGTGCGCGGGGCTCGGCCGCCGGTGTCCCTGGAGATGCTTCTCTGGTCTGGTGTGACACGTGTGTACA	145	0.641379	yes	no
chr17	10142	AGAACCCACGTGCGCCGGCCGCCAGGCCTGGGCATCTCCTCTCCTGCAGCGCCGCCTGCTGGCCACAGAGAACCCACGTGTGCCGG	86	0.72093	no	no
chr17	10142_2	AGAACCCACGTGCGCCGGCCGCCAGGCCTGGGCATCTCCCCTCCTGCAGCGCCGCCTGCTGGCCACAGAGAACCCACGTGTGCCGG	86	0.732558	yes	no
chr17	10142_3	AGAACCCACGTGTGCCGGCCGCCAGGCCTGGGCATCTCCTCTCCTGCAGCGCCGCCTGCTGGCCACAGAGAACCCACGTGCGCCGG	86	0.72093	yes	no
chr18	10400	GGTGGTCACGTGGCACGCGGCGCGCGCGGGCTTCTGGAAACTGTAGTCCTTTGGGTGTTATTCGTGCCTCCGCCCTCCTAGTACCTCCTGGGCTACCGCAAAGCCACGTGGCGAAA	116	0.62931	yes	no
chr18	10472	GCCTCCCACGTGACCGGCGCGCCGGCCCCGCCCCCGGCGCCCTTTTGGCCTCTTCCCGCGGAGGCCAGGCTTTGGGCTAGCGCCGGAGACTTCCAGGCGGACTCGAGAACCACGTGGATGCT	122	0.729508	yes	no
chr19	10627	GTGCGTCACGTGCCGGGCCGCGGGGTCCTCCCCTCCCTCCCTCCCTCCCTCCCTCTCTCCCTGTTGGAGTGGGCGTGGGCGGTGCTGTGCGGGGTCGTCACGTGGTGTGG	110	0.736364	yes	no
chr19	10654	GCCGGGCACGTGGTCCAGGCCCCGCCTCCGCCCGGCGCTCGGGCGGGAACCCGGGCGCATCCGCACGTGCGGGCG	75	0.84	no	no
chr19	10657	GCACCCCACGTGGAAACACCAGACAACCCTACGGAGGCCACCCCCAGCCCGGCTTCTATGGGGGCCACCCCTATGCCGTCCCGCTGCCCACGTGGGCTCA	100	0.69	yes	no
chr19	10673	CCCGCTCACGTGGTCCCACTCCCGCCGGGGCCAGGGGGCCCGGGCCAGGGTCGCCTCTCCGGCCTGGGTGCCTGCCAGCCCCGCCCCGCGCTTGGAGACTGAGGCGCGCACATGCGCACGTGGGTGGC	128	0.789062	yes	no
chr19	10733	GCGACCCACGTGCGTAAACGGCCTCGCTATTGGCCGGCGCCGCCAGAGGCCTGCCCCCCCCGGAGCCCGAACCCACGTGCAGCTA	85	0.729412	yes	no
chr19	10940	AGTAGACACGTGCCCGCTGCACCCTGGGTAAATACAGACCCGGAGCCGAGCGGATTCTAATTTAGACGCCCGCGAACGCTGCGCGCACGCACACGTGTCCTCG	103	0.621359	yes	no
chr19	10950	GCCAACCACGTGCGCACACACACTTCCAGCCGACACTGAAAACACAGACAACCCTCGGAAGAGGCCACGTGCGCGCA	77	0.61039	yes	no
chr19	10962	TTGCATCACGTGGTAATGGCCGCTCAAAAAACGCCTTAGCGAAAACCAGAGCGTGCCCTCGTCACGTGATGGAG	74	0.540541	no	no
chr19	10962_2	CCTCGTCACGTGATGGAGGACTCCCAGTACGGCAAAGGGAAGGCGCCAAAAGTTGTCAGATGGCGAAGGAAACCGCGAAATTCGCCATTGTCACATGATGGAGCAACCTATCGAAAGCGGAGGGAAAGGTGCCGAAGTCACGTGACTACG	150	0.546667	yes	no
chr19	10962_3	TTGCACCACGTGCAACTCACGCCCACCCCCTCAGCCCCCCCCTTATCTCTTTTCGCCCCTCCCTCCCATTTGGGTTGGGCCTGCGTCGAGGCGCAACGCGGCGTCAAAGGGGGCGGGGCTTCAGCCGGTCACGTGTTCCCG	141	0.673759	yes	no
chr19	11040	AAAAAGCACGTGGGCAGAGCTGGCAGCGGAAGGGGCGCTGCCCCGTGTGTTTCCGGTAGTGGCGGGTCAGCTCGTCCGAGCGCGCGAATCTCCAGCCGCAGCCTTCCCACGTGCAGGCG	119	0.680672	yes	no
chr19	11046	GGAGACCACGTGTGCGGGCCGAGCAAGAAGCCCCGCCCACAGCGCGGAGTTTAGTCTGCGCGTGCCTCGCTCGAGAACGCGCTCGTGCGCATGCCCACAAAGGCCAAGGAGGGAGTGCGCAGGTCACGTGCGCCGG	136	0.691176	yes	yes
chr19	11221	CGGCCCCACGTGCACCGCGTGCATGGTCCCTCGAGGACGCGCATCTGCAGCCCCCGCTCCCCGCAAACCTCCAGGCCGGAGAGCTCCGGCCAAGGCCGCTGCATCACATGATACAGGAGGGGCATGCACACGCTCACGTGCACACA	146	0.684932	yes	yes
chr19	11227	CCAGGCCACGTGGTCCAGGGCAAGCGGCCTCAGTTTGCCCATCTGGGAAATGGAGGCGAAAGGGGTACGGATCCCTCAGAGGTGTTGATGATAAAACAATGGGACCCACGTGCGCCAG	118	0.59322	yes	no
chr19	11284	CCCGGGCACGTGGGGGCCGGGCGGGGGTCCCGGAAAGTCGCGGCGTCGCCCCGCTTCCGTCCTGCGCTTCCTGCGGGGTCGGGGGAAGGGCTGGGCCGCGAGGCGCCTCTTCCGAGTGGTCGGGACGGGTGGAGGCGGCGGGAAGACGGCACGTGGGCGCG	161	0.78882	yes	no
chr19	11429	CTGCCTCACGTGACGTCCGTGGAGTCTCGTCACGTACCGGGGAGAGAGCTGAGAGCGCCTGCCTACTAGGCGCCCCTCCACAGTGCCACAGTCCCGCCCTCGTCACGTGACGAAT	115	0.652174	yes	no
chr19	11429_2	CCTCGTCACGTGACGAATGGGCCATAGCGAGTACTGTGCACCTGCGCAAAGCCGGCCCTTCGTCACCCCGACTTTCATCACGTGTTGGGG	90	0.611111	yes	no
chr19	11618	CGAGCCCACGTGCGGCTGCAGTTGTCACTTCCGCCTGGCAGCGCGCGCCGCAAACAGGCTGCGTAACCAGTGCGCACGCGCCGGGCTGGGCCATCCTCCTGGGCGTCCGCACGTGGCTTAG	121	0.710744	yes	no
chr19	11776	AAGAGTCACGTGAACCGCCAGACTTTCCTGCCCAGTCCCTATCCCGTGGAGCTGCTTGGGGCTCCAGGTGCCTGGAGCACCACGTGCACGCC	92	0.641304	no	no
chr19	11791	AGTGACCACGTGGGCAACGCCCTCGGGGCCTTAAGCCGCGCCATTTTTGGGGCTAGGATTGGTTGGACCCTCCGTCACGTGACATGC	87	0.62069	no	no
chr19	11803	CTTCCTCACGTGGTGCAGGCAGGAAGTGACGCGCCTGGCCCGGGAGCTGCGGTCGCAGAGGCCGACGGAGCCGGAGTCGCGGACGCCGCGGGGTCTCCGGGACAGGTGACCTGGGGGAGGGGGCCGGGAGCGCGCCCAGAGAAGGCGGGGCCTGAAGCCCCACGTGGCGGGG	172	0.761628	yes	no
chr19	11848	CCGAGTCACGTGCTGACGCCTGCTTCCCTCCTCCTCCCTTCCTCCCAGGCCCCCGCCATCGGCGCCCTCACGTTCCCCCGGCCCCGCCCCCCTCGCGCTTGAAGGCGCCTGCGCGAAGCGCGGAGGAGGGATGGGAGGACTCACGTGGCGCAG	153	0.738562	yes	no
chr19	11907	GGCCCCCACGTGGCCGCTGCGCGGTGGGTGGGGAGGGGGTGTGCCGAGTCCAGTGGCCCGGCGGGCTCCACGTGCGGGAC	80	0.8	no	no
chr19	12061	GCCCTTCACGTGCGGCGCCTGCGGCAAGGCCTTCAAGCGCTCCAGCCACCTGTCGCGGCATCGCGCCACGCACCGCGCCCGCGCCGGGCCGCCGCACACCTGCCCGCTCTGCCCACGCCGCTTCCAGGACGCCGCGGAGCTGGCGCAGCACGTGCGCCTC	160	0.775	yes	no
chr19	12064	CTCGTTCACGTGACGTCCCCAGCGTTCCGCCGCGCGCTAGGCGAGGGGAAGGGGGCGGCGGGGCGCGGGCCCGTGACGCATGCGCACGGCGGCTGTCCCTGCGCCCCACGTGGTCCTG	118	0.771186	yes	no
chr2	12337	AACATTCACGTGAATGGAGTCCTGCACTGTCGGGTGCGCTACAGCCAGCTCCTGGGGCTGCACGAGCAGGTGGGACTAGCACCCCTGCCTTGAGACAGCTTCAAGCCCTTCCCTACACGTGGACATC	127	0.598425	yes	no
chr2	12486	TCCGACCACGTGACATTCCCCCTCAATCCCCGAGACTCCCCGCCGTCGACCCCTCCCTTCGGGCCGCAGCCCGCTTTACCCCGCCTCTCAGGCCCACGTGACCGCC	106	0.707547	yes	no
chr2	12896	TGGCCCCACGTGCGGCGAGGAGGGCGCAGTGAAGTTCTGCTGTGTGCACCCCCTGCAGCTCGGCCGGGAAGCGCCCGCTGGAGGAACGGAGAGCGCCGCTTCAGCGTCGGCCACGTGGGCCGG	123	0.731707	yes	no
chr2	13247	AATCCGCACGTGGCCTGGTTCGCCTGGAAGCTGCCAAAGCGAAGGCAAGAGAGCCCGGGACCCTGCTGTAAAACAGCAAGCAGCACGTGTCCCAG	95	0.610526	yes	no
chr2	13498	GGAAACCACGTGTTCTGCCTTCTGCGCACGCGCCAGCCAAAACAAAAGGGAGGTCTGCCAAGCCCCACCCCCCACGTGACCGGC	84	0.642857	no	no
chr2	13506	GCGGGCCACGTGATAAGCCCGGAAACAGCTCCGCCCCCTCGCTTCCTGAGCCGCCACATCCCGGCAGCCCTCCTACCTGCGCACGTGGTGCCG	93	0.709677	yes	no
chr2	13618	GCCCACCACGTGTCGGCTTGCCAGGCCGGGGCGGAGACATCCGAGCGCAGCCGGGACTCCGACTAGGGCCGATACCGCCATTTCCCGGCCCAAGGCACCCGGTCCCTCTGGAGATTCCAGGACCCACGCGGCGCGGCCCACGTGGCAGGC	150	0.726667	yes	no
chr2	13618_2	GGCCACCACGTGCCCGAAACACAGCGCAAAAGGCACGCGGCAGAGCCACCTTCCGGGGCCCACCACGTGTCGGCT	75	0.693333	no	no
chr2	13755	CGTGACCACGTGTGGAAGGGGGCTGATCGGAGGTGTGGCCACATGTAAGGGGGCTGGGCAGGGGGTGTGGCCACGTGTGAGGG	83	0.674699	no	no
chr20	13901	GGGCGCCACGTGCTCCCCCAGAGCAGCCTCCCAGTCCCCGCTGCCGTCCATCTTGGAGCCGGGCAAAGACGCCACGTGGGGCCT	84	0.72619	yes	no
chr20	14098	TGGGTTCACGTGGATGTGGGTGGGAACAGCATGTGTGCCCGTGGACCCGTGTGAGCTTGGGCTCGCACCCCCAGCGCTGGCCACTCCCGGCGGGACCCACGTGTGCCCG	109	0.697248	yes	no
chr20	14209	GGAAGCCACGTGCAGACATCTACAACCTTCGATCTCCTGACGAGTAAGTCTTTGTCTCCTATGGGTCTACTGTAGAAAACACGTGCTTTGA	91	0.472527	yes	no
chr20	14225	GCCCCACACGTGCTGGGCGCTCCGTAAACACTGGATAAGGGAAGGAACGGGTGCTCTTGGCTAGCTGGGCCAGGCTGCTTTGCAAAAAGGCCGTGGCATTTCAAGCCGCCGAGAGCCACGTGCGGTGT	128	0.617188	yes	yes
chr22	14814	TGCACACACGTGCAGCCGCATTTCCTGGTGCGCTTGCTGTGAGGGCACAGGGGTGGGTAGGCTGGCAGGCACGTGAAGTTG	81	0.62963	yes	no
chr22	15016	GGACTCCACGTGCGCGGAAAATGAACTCGTACCCGCGACGCGGCCGGCGGGGGCGGATGGCAGCGAGGGCCGGACAGCGAACCTTTACCCCGCGGAGGAGTCGGGGCCGGAGCCCGCACGTGGGTCTG	128	0.726562	yes	no
chr22	15021	CCCCAGCACGTGCCGGGCTCTGTTCCGGGCTGGGCTTAGCCACCCCGGAGCTGCGGCCCGGCTATTTTCAGCTGGGTGTTCCCTGTCCTGAGGAGCTGCGGCCCCAGGAAAGCAAGGGCAGGAGATCCGGGAGCCGCCACCTGTTGCCTCACGTGTTCTCA	161	0.670807	yes	no
chr22	15038	GCCCCGCACGTGCGGCGCCTCGTGCACCGCCCCGGGCCCCGCCCCCGCCCTCCATTGGCTGTTCCCGCGCCTTCCTCCTCTGCCCCCTCCCCCCGCGACCAGACTCGGCTGCGGCTCCACGTGACCCGC	129	0.790698	yes	no
chr22	15061	TGGGGGCACGTGCCTCCTTATAGGCGGGGCTTCGCGGGACGGGACGGGGCCTCTTAAAGGAACCGAACCTTTATCTCCTTTTCTGAGGGGCGTTCCAGCGCTACCCGTGGAACACGTGGTGGAC	124	0.620968	yes	yes
chr22	15074	GCACAGCACGTGCAAAAACCCAGAGGGGGGAAAAAGCATGTTCCCTCAGAGGAACAGAAAGAGCTTTAGGTCGGCACCAGCCAGACCACGTGGCCCAC	98	0.571429	yes	no
chr22	15074_2	CCAGACCACGTGGCCCACACAGGTTAAGAAGTCTGGTTTTTGTTTTAGAAGCTACCTGATAAAGCCACTGGAGGGAATGCAGTAGGTGTGGCGCCTATCGTGGGCGCGGCAGACATGATCGAATCTAAATGTCCTTAAAAGAACATTCTGGCACGTGGGTGGA	163	0.503067	yes	no
chr22	15163	TGTGCACACGTGTGTGTGCATGCACGCGTCTGCACCTGGGCAGGACCTGGCCTAGGAAGAGCCTGGAGCCAAGACTAGCAGTTCTCCCCTCCCCCGCCCCCAAATGACGTGGCCGCTGCCACCGCGTGACTCACCCTCCCTTCACTCAAAGGGCACAGCAGCACGTGGGGGCG	173	0.653179	yes	no
chr3	15320	GACTCGCACGTGGAGGTGGAGCGCGGACGCCTCCCTCAGCCAGGGCAAGACTAAGGAGCTGGGTGAGGGACCGGAAGGGCTGGAAGGGGTGGGCACCTGGGGGCTGCGGCGAGTGGCGATGGGCGAGCCGGACTTGCACGTGGAGAAA	148	0.689189	yes	no
chr3	15338	GGCGGTCACGTGGCGCAGGATGCACCCAACACCACCGTCGCAGGCAGAGTCCCGCCCCGCCAGGCGACGTCACGTGACGCAC	82	0.719512	no	no
chr3	15352	GCGAGCCACGTGCGCGCTGTGTTTACGTTCGGCGGCGCGCGGGCGCCGGTTGGCTGGGCGGGCGCGTGACGCGGCATTACATAATGGGCGCTGAGGCGGCGGCGGCGGGCGGGGACACGTGAGGCCG	127	0.755906	yes	no
chr3	15474	GGCGCGCACGTGCACACGCGCGCCTGCACAGCTCTGCGGCTCTGCTCCGGCCCCACAGGCCCATCTTAAAGTGTTTCGTGCTCTAACTTACCAAACACGTGGCAGCC	107	0.635514	yes	no
chr3	15604	AAAGCACACGTGTGAGCACCAAGCCCCGCACCTCCCAGCAGGAACATGTGCGCCCCCACCCCCACCGTGCACGTGGGTCCA	81	0.666667	no	no
chr3	15830	GCAGCCCACGTGGAAGCCGTGCTCGCACAGGCAGTTCTGCCACCACCGGGCGGAGGCCGGCACCACCCTCCTTGCTAAGCCTCCAAACTTTCCGTGCGCTCGTCACCGGTGTCGCGACCATTAGCAGGCCACGTGTGCGAC	141	0.666667	yes	no
chr3	15930	GGAGGTCACGTGACGGATGCTGGGCGGGACCACGCAGCTTTGTTTTGATACCCCGGGTGTGGAAATACAAACACGTGGTCTGA	83	0.566265	yes	no
chr3	16154	AGGTTCCACGTGCTGATGAATATGCATGAGACTCCCCCGCCCTCGCGGGCTAGAGAGAGAACCAAGCAGAGGCTCCGGCCTGTGAAAGTCGCTGGCTAGGCTCCCAAAATAGTGCGGCGGGGTAGCTGCACGTGTTTGTT	140	0.585714	yes	no
chr3	16236	TGCGCCCACGTGGAGTCGGAGAGGGTGGGAAGAGGCAGGCGGAAGGGCGAAGGGCGGGGAGCTTTGGGTGGGCGGGGGACTTGTCCGGGCCTGAGTCTGGGTGAGGTTCGGTGAACACGTGTGTGTG	127	0.677165	yes	no
chr3	16321	TGAGCCCACGTGAGTCTGACACCTTGAGTGCGGCCCTAGGAAATGACTTGGCAGTACAGCCGGAGGATTCAGGGTCTGGACGATAGTTTTCCCAGCCGGAGGATTCTTCGAAGAGCGCTTAGTAAAGGACGGAAGTTCCACGTGTTTGTG	150	0.54	yes	no
chr3	16326	GGCTGTCACGTGACGGGGCGGGGGCAAATCCCATGTGCTCGGCGGCGCAGATCGCCCGGCGCGGCTCCGCCCCCTGCGCCGGTCACGTGGGGGCG	95	0.778947	no	no
chr3	16367	CAAACCCACGTGCGCACAGCCCCGGGGAACACGGATTTCTCCACGGCACCGTCAGTATGGGGTGGGGTGGCGTGGGGGCATTGCGCCTTGCAGAGTCTGGGTTTACGGATCGACAAATTGAGGCCCGCGGCAGCGGAGGGGGCACAGGCACCATAACAAACGCACGTGCGCCCT	174	0.643678	yes	no
chr4	16690	GCCCCGCACGTGCCGCTGGCGATCAGTCTGCAGTTCCCCAGCCAGTGCAGGTTTCGTGTGCAAGGGGAGAGCTTCCGCGGCTAGGAGCTGCCGGCCTTGGGGGGTTTGCGGTGGGCGGGCACTGCGCTCTTGGACACGTGGGTGGC	146	0.691781	yes	no
chr4	16835	CGCGGCCACGTGCGAGCCGCGAAACTCTGTCCCGCCTCCCTGCAGCAGCGCCTCTAGGCAGCCGCGCGGGCGCACACGTGGCCCAG	86	0.755814	yes	no
chr4	17027	TGCGATCACGTGCCTGGGAGGAGGAGCTGAGACCTCAGGGGAGGGGCGCGCGGTAGCGTCCCGGGTCCCCTAGCAGGGCTCTAGAGACCACGTGAAGTCT	100	0.67	yes	no
chr5	17637	AGCAAGCACGTGCTGCGGCAGGGCGCGGGGAGGGCGCGCTTCGCGGAGGAAGATTCCGGGCGGCCCGAACGTGCTCGCGCCCGTAGCTGCCGCTGCCGGGGCCGCGGCCGCCCGGGTGCCCAACCGAACGCACGTGCGCCAG	142	0.774648	yes	no
chr5	18067	CCGCATCACGTGGCGGCGCGCGGAGCAAGGGGCAAGGTGGGGGCGTGGGGCGGAGCTGCCTCCCATAGGCTCACTGGCGGGTCCCGTCACGTGGCAGGG	99	0.747475	yes	no
chr5	18102	TAGGGACACGTGGTTCTAGATACTTCTCCCCCTCCCACTCAGGGGTGGATTGTTGACAAGGCCGCGGGCAGTCACGTGATCTTA	84	0.559524	yes	no
chr5	18210	CGGACCCACGTGGGGGGGGGTGGTGAGTGGGCGGTGCAGCTCTCCGCGGCCGCGGCGGAGAGCACCGCCCCCTGGCGGTTGGAGCAGCGCAGGCCTCTGGCTCCCACGCAGCGCCCACGTGGCTGTA	127	0.76378	yes	no
chr5	18324	CTGACACACGTGCTCTCTCACTCCCAAACACCACGGGCCGCAAGCGCTCACACCCACACTCACCTGCAGGGACCACGTGGGAGAA	85	0.623529	no	no
chr5	18383	CGGCGACACGTGACAGGGGTGCCCGGCCGGACTCAGCCCCTGATTGGCCGGGCTGTGGAACGCCTCGCGATTGGCCCGAGGCCGGCGGGCCCCCGCCTCCCTCCTCCTCCTCGCCGCGGCCCACGTGAGGGGG	133	0.774436	yes	no
chr5	18392	GGAACCCACGTGTGCATCGCTCAGAAAGCTCTCCGTACTGCCCCAAGCGGTGTAAGACCTCACCGCTGAGATTTCTAAGCTATCTTTTGTTTTGCTCTCGGCTTTCGAAAATCAAAGCTGCCACCCGGCGGCCTCACGTGCAGCCC	146	0.554795	yes	no
chr6	18681	AAACCACACGTGTGCGCCGCAAGGCTGGGCCTGTCTCAGCCCACTTCCCGTCGCCACCCCCAACGGCCTGAGCTCCCCCGGAGCCTCACTCGGGCCTTTCCTCAGGCCCTCCTGTCTGCTCCACGTGGGGCGC	133	0.699248	yes	yes
chr6	18865	CACTGTCACGTGAGGGGGCCGGTCCTCTTCGGCGGCGGCACTCAGTGAGTGACGCCAAGTGGCCAATCACAGGCCAGCCTCGCAGGCCACGTGAGGCGA	99	0.676768	yes	no
chr6	18965	GCGCCACACGTGGCAAGGACAGTGCCTAACGCAGTTGCTCCAGGGGGACAGGGACGGAACGCGCACGTGGCAACC	75	0.666667	yes	no
chr6	19287	AACACCCACGTGCGCTGGTAAACAAGCGCGCGCGGCTACCAGGGCCGCGCGCCCCGGCCCAGTGTGTGTGGCGCGCGCCCGCCCTCCTCCCGCACGTGTCGGCC	104	0.759615	yes	no
chr6	19537	CGCGGACACGTGCCGGTGTCCAGAGCCGGTGGGAGAGGCGCTGTCACCATCTGACAGGAGAGGAAGGTGGAGCGCAGAGAAGTCAGGGTCACGTGGTAAGT	101	0.633663	yes	no
chr6	19565	TGCGCTCACGTGACCCGGGCCTGGGAGGAGCCGGGGCGGGCGGGGGTCACCTGAACAAGGGAGTCACGTGAGCGGG	76	0.736842	no	no
chr7	19673	CCCCTGCACGTGCCGCCCGGGCCATGCTTGCCGCGCCGGGGGCCCCAGGGCGCGGACCCCAGACCTGGGAGGACGAGGATCCACGCGGGTCGGCGGCGCGCATCGGGCCCGCGCCTTCACACCTGCGGGGGGCGGGGCGGGGCGGGCGCCACGTGCGGGCG	161	0.826087	yes	no
chr7	19697	CACGGCCACGTGGAAAGACTGGCTGGCCCGGGTCTTACAGCGCTGAGGGTCGGTCTTCCAGCGCCTTAGGGGCCAGGCGTCCCTCCAAGAAGGCGAGGAAGTAGGCGGAGCTTCTGCCGGCGGACTAATGACGGTACAGAGGCGGGGCCGAAGGGCGGGGACACGTGGAGGGG	173	0.676301	yes	no
chr7	19891	GGGGGGCACGTGACTTCAACCAACCCAGTAACCAAGTTTTGTTTTCTTCCCCAGCACAGGCCGCTGCCTCAGCATCCACCCCGCAGCCCACGTGTGGCAA	100	0.6	yes	no
chr7	19893	CAAAACCACGTGTCTACGCGGCAGCGACACCGCAGGTGTTACGTGCCGGGTTTCTTCCCAGGATGGAGACCGGCGCGGGCTGGGCCGGGAAGCAGCCCCCGGCGCCCCGGCCGAAGGAGAAAAGGAGAAGGGTAAAAATAGCCGGCGGCCACGGCCCACGTGCAGCCG	168	0.678571	yes	no
chr7	20001	AAGTAGCACGTGTAGTGAAGGCTTGGTCTCCAAGAATCACTGGTGCCCCCACTCACTGCGGCCCAGCCTCCCACGCCGCCCGCCACTGAACCCAATCCCCCAGGACCCCTACCTGGGCTCAGGAATGGTCAGGCAACACGTGGGGCCC	148	0.641892	yes	no
chr7	20338	CCCGGCCACGTGGCGCGTGCCCCCGCCGGGCTCCCGCGGGCGCCCCCTGGCGACTGGGCGGTGAATTCCGGAAACAGAGGCCCCCCCAACAACCCCGCGACGCACGTGCTCTCA	114	0.763158	yes	yes
chr7	20631	CGGCAGCACGTGGGGGAGCCCGGGGAGCCGGCGCTTCCTTCCGCGGGGCTGGCCCGGCCCTCTGCGTCGCAGCCGCTCTCCGTCCGGGCTGCAGCCAGCGGCGAGCGGCGGCCCCACGTGCCGCCC	126	0.81746	yes	no
chr7	20733	TGCCCCCACGTGGCCACCGCTCCACATGGCCCCCTTTGGATTTTCCTAAGGAGTCTTAATGATTAACCCCGTGCCACAATCAGCTCCGCTATTGGTCACACTGGCCCAGAGGGGCACGTGACTGGG	126	0.587302	yes	no
chr8	20813	CCGGCGCACGTGGGTTCTCTGTGGCCAGCAGGCGGCGCTGCAGGAGAGGAGATGCCCAGGCCTGGCGGCCGGCACACGTGGGTTCT	86	0.72093	yes	no
chr8	21095	AGGAATCACGTGCACAGCATGCGAGCAACCTCGGGCCCTCAGTCCCCAGCACCGGGACCCAGCGGCGGGCGGGCGTAGGGTGGCGCGGGTTCTCCTGCAGCTCCGGCCGGGGGATGGAGGGGGCGGCTCGCGCACGTGGGAGGA	144	0.736111	yes	no
chr8	21503	CGCGTGCACGTGCGTGGCGGATACCGCCCCCTCTGCTCTCTTGGCCAATGAGAAAAAGCTACGTAACTCTCCACCGCCCGGTGGCGGGTCACGTGACTGCG	101	0.643564	no	no
chr8	21517	CCCGCCCACGTGGAGTTGACAGTTAAGTGGAGAGGTGAAGGTGGTCAGGCGAATACCTATAATAGAGGCAGATTGGACAGTGCCCTGTGAATATCACGTGTCGTTA	106	0.509434	yes	yes
chr8	21610	GCCCCCCACGTGGGTGGGTGACCGTGGCGCGCGCGGCCTGGGAGCGCCTCCAGGATCGCAGGGCCCGGGAGGCACGTGAGGTGC	84	0.785714	no	no
chr8	21630	GAGGCGCACGTGCCACCCAGCCCACGCGCCCTCCCCGCCGCACCCTCCCTCCAGCCAGGGACCCGCAGAAAGGGCGTCATGGGTAGGGGTGCCTGGCATCCCACCGCCTTAGGCCTGGGGCTGCGGGCACTACCCACTGGGGGCAGTGAAGCCGGAGGGCGCCACGTGGGTCCC	174	0.741379	yes	no
chr8	21696	GCGGGGCACGTGCTCGCAGGTGATGAGGTGGGTGGGCAGCGCCTGGGTGTCGTGGAAGATGACGAAGATGCTGGGCTGGCAGATGCAGTCCACGGCGCTGTCGTAGCGCAGGAGCACGTGGCCAGG	126	0.674603	yes	no
chr9	22221	GTCGCGCACGTGTAAATTGCCCCCAGGAGCCTGAGGGAGCAAAGCAGCCGCCCCGCCCCGCGGGCAGCGCGTTCAGCGGCCACGTGACACAG	92	0.706522	yes	no
chr9	22344	TGTCCCCACGTGGAGCTCAAGCGTCTGGCTTGAGCCAGAAGGTGCCCTGAACACTCGGTGGCCCCAGCCCCCACGTAACAGCACGTGCTCGGG	93	0.655914	yes	no
chr9	22455	GGTGAGCACGTGCAACGAAGCCCAGCCCTGTGGGCGGGGCCCTGGAGGCGGGGCTTGAAGGTACTCACGTGGGCCTC	77	0.701299	no	no
chr9	22466	AACTGCCACGTGGGGATGAGATTTGCTGGGCTGGTAGCGGCGGCTGCTGCGGGAGGTCCCGCCCACGTGAAGCCA	75	0.666667	no	no
chr9	22551	CAACAGCACGTGTTTAAATCTTTTGGAGGCCAAAGGAAAAAAAAAAGAGGATAAGTTCTCAGTAGGGGCAGGCCTGTCTACCTGGGGGTTTGGGAACGAACTGGGGGATAGGCTGCGGGGGTTTCACGTGAAACCA	136	0.5	yes	no
chr9	22580	GGTGTTCACGTGTGTGCATATGTGCCAGTGTGCACACGTATGCGTGCTCCCATAACATGCATGTTTTTCTGAGGGTGTGTGCACGCGTGCGTGTGTGCATCGTGCGGTGTGCGTTAGGTGCACACGTGCATGCG	134	0.559701	yes	no
chr9	22664	GTCCCGCACGTGTTCCTGTGCTCCCCTCACCCCCAACCCCGACACAGCAGGCGCTCATGAGTAGGGGCGAAATGAATGAATGACCAGCAGTACATTCATTCCGTCCTTTGGAGTGGGGGGCCTCAGGTCTCAGGCGGACACAGACTGAGCGCCTGGCACGTGGCAGGC	168	0.619048	yes	no
chrX	22864	TGCTCCCACGTGGTTCGGCTGCGCACCCCGGGCTGGGAACCGTGGGGTTCCCTGGCAGTACCCTTCTGGAATTCTCCTTCCCCAGCCTCCCAGTCACGTGACTGCT	106	0.650943	yes	no
chrX	22963	GCCGACCACGTGGAGAAGGGATAGCCTCTCCTCCCAGACCCCAGACTCACGCTGTCTCTCTTGCCATCTGTGTCTTTCATTCCCCGGTCCCCCGCGCCACCCCCTCTCCTTCCCTCCACCCTCACCGCGTGGCCAGGCGGCTCACTCCTTGCAGGGACACGTGTCGGCC	169	0.662722	yes	no

### Sheet: control_group
chromosome	peak_id	kind	permutation	sequence	length	gc_content	DNA_loop	DNA_nick
chr1	820	with E-boxes	1	GACGAACACGTGGTGGGAGCCTCATTAAAAAAAGAGAGAAGATTCCGCGACCACGAGCCTGTCGGAAAGAGCCCGTTTGTCACTGCGTTGGAGACTGTCCGCGATAACCCCTGGTACTGGCGCACGTGGTGGAG	134	0.567164	yes	yes
chr1	820	with E-boxes	2	AAGCAGCACGTGGACACTGTCAGATTGCATACCGAATTATTATGAATAAGCAAAGTTGGTGTCCGGGGGGGGCCTCACGCGCGGTGCAGCTGATGCAGAACGCCGCTCAGCGCCAAAGTCACCACGTGGTAGGG	134	0.567164	yes	no
chr1	820	with E-boxes	3	GAACAGCACGTGGGGAAGTCCGTACCCAGCAAAACAGTCAGCAACGGGGCTTGCCATGACAGGGAAGTCATGAGTCGCACTAGAGTGTGATTCCTGGAGTGTCTCAATTCCCGAGCGCCTAGCACGTGGGATGG	134	0.567164	yes	yes
chr1	820	with E-boxes	4	GAGAACCACGTGATTGCTTCGGAGGCAAAATGGCAAAGTTGTCGACTACGGAAATTCCGGAAGTGCCAACATATTGGACCGTAGCGGATTCCGGTTCGACCCCACGGAGCGGGAGTGCCACCCACGTGTGAGGG	134	0.567164	yes	yes
chr1	820	with E-boxes	5	GAAAGCCACGTGATCGGCTTAATGAATGGCCTGCTACCGGAACCGGCGCGTGGGGCGAGATGGCTAGCAGTCTGCACTGCGGAAACACATCCCAGTCTACGCAACGTTTCATGGAAAGGTAACACGTGAGTGGG	134	0.567164	yes	no
chr1	820	with E-boxes	6	GAGACACACGTGCCCCGCTATCGGGAGCGGAGGTCAAGGAATGGCATACTGTAGTCCGTAGGTTGACCCATGCAAACCCGTAGCACACGAGACGTCGTTTCATAGACATGAGACGCGGTGTACACGTGATGGGG	134	0.567164	yes	yes
chr1	820	with E-boxes	7	CGAAAGCACGTGTGTATAGGCAGCTAGAAGAGGTCGAAAAGGGAGGTTACTTCGACGATGCGTACCCACTCACGTTTCGAGCCGTGCCCGTCGCCATACAGTAGAACAGCATCGACGGGTCGCACGTGGATGGG	134	0.567164	yes	no
chr1	820	with E-boxes	8	AGAACGCACGTGATCTGCTGTAACTGGAGGCCATAAGTATCTGCAGGGTCAGTCGGCCAGCCGATTGACCGTAAAGGGACGAGGCAGGTTATTCGGGCAGCCCAAAACCCTCTAAGTCAGGCCACGTGGGTGGA	134	0.567164	yes	yes
chr1	820	with E-boxes	9	AAGCGACACGTGGGGAGAGCCACCAGGGCATGATCTGGACAATAGCGCGGACCCCACTTAGCGTTCTTACAGTCCGAGAGGTTGACCGTGTCCGACATTACGGGAGTACGAAAACGTTCATGCACGTGGGGATG	134	0.567164	yes	no
chr1	820	with E-boxes	10	AGCAAGCACGTGCCAACCTGACTGGGTGATATCGAGCGTACCTTGAGAAACGGTGTACCGCGAAACAGCTTGAAAGAACCTGAAAAGGGCGAGGCCCTGTCTGTGCATACTGGTGTGCCCCGCACGTGGGAGTG	134	0.567164	yes	no
chr1	820	without E-boxes	1	CTCGATACGCCTTGCCAGAACGCGTACGAGACGAGGTGTAAACAAACTAATAGTCACGAGTGGCATGGCCGATGACCCGTGGAAGGAGCGAACATTCGCGCGGGTATGTATGACGGGCTTCCCTCGGATCGGAG	134	0.567164	no	no
chr1	820	without E-boxes	2	GTTAAGGTAGTGCCGCGCATGGTTATTGCAACGCCGACTTCGATGAAGCTCCTAGTAAAGGGGTAGGACGGACTGCTAGCAGGCAACGCGCAGTCCACGCGTTAAGAAAGGGGAGCCCATTGCGCCGCTACAAG	134	0.567164	no	no
chr1	820	without E-boxes	3	GATGCTGTGATGAGTCCCTTAACCCGTAAAGCTATGGCTTGCCTGCCGAATTAAACAACCAGAGGGCTCGGTTGCAGAGAGGTAAGAAGCCCGGTTAAGCAGGGCAACAACGCGCGCGCGGCGCTTGGCGATGA	134	0.567164	yes	no
chr1	820	without E-boxes	4	CGATGCGTGTGGGCATGATGGCCCTGAGGTACGGGAGTAGGATCAACTATAACACACGACAATCCGAACGCCTGAGGTGTTCGACAAGAGGTAGCCTCGCAAGCGCTGCGGAGCGTAAGACCTTCACTGAGCTG	134	0.567164	no	no
chr1	820	without E-boxes	5	CTAAGACGGCAATGGTCGGCCCCTCGGCGCGCCACATCAGCCGGACTGGGTAGAAGCAGGCAGACGTCAGCGATTGGGACTGCGCACAGGAAACGAATCTCTGTTATGATCGGGCATCTAGTTGAAAGGTTAGA	134	0.567164	no	no
chr1	820	without E-boxes	6	AGGATAGAATTAAGGCTGAGGACCCTCGGATTGCACCTGCGGGGAAGCAGTCTCACTAACCGGCACGCCGGATTAGGATCACGAAGCGTATAGCGACAGGAAGGGTACTGCCTGTAGGCATGTCGAGCCTCCTG	134	0.567164	no	no
chr1	820	without E-boxes	7	GGCGTCTAGCGCCTCTAGCCTTAACTTCGCCGGAAAACGCAAAGAGGGGCACAGGGAATCAGGACCGTTCGGCGCCTGCAGGGCAACATGTGCTTATATAGGCCGCTGAGAGTACGAGATTTCACTGGGAGAGA	134	0.567164	no	no
chr1	820	without E-boxes	8	ACATCTGCAACCCCCTGAGTGACGAACTATCGTGGAGGAGGTCCCGGCGACTCAAGGATTCGCCGGCGCACGTAGGATAGCGAGGTGTGGACTCACGAGACAAGGAAATCATGATTGGCGTGACCTCGTTGAAG	134	0.567164	no	no
chr1	820	without E-boxes	9	GGGGGTCTACCGCCAGCATATAGCAAATTCGTAATGAGTGAAAAAGTATCGTAAACACAGGTGGTCGCGCGGCGACGAGAGGTGGTCGGTGGCGGTGCCACCATTCCCGTACGCTCCAACTACGAACGGGCGAT	134	0.567164	no	no
chr1	820	without E-boxes	10	CGAGGGGACTCCCTGAGGTGCGTCAGGCGCCTGGTCACATTAGGGGAAAATCAGACACGCTACAACTATTCTCCTGGGCGATACGGTCCACGCTAGAACAATGGGAAGGGGGCACGGAACTTCGGTATTCAGAG	134	0.567164	no	yes
chr1	1060	with E-boxes	1	GGCGACCACGTGACGCAGCCGGGGCGCCCCGGCGCCGCCCCCCCCCGGGGGCTGCCCAAGGGAACCGCTGAGGCACACGTGATGTGG	87	0.793103	yes	no
chr1	1060	with E-boxes	2	GGAGCCCACGTGCCGCGGGCCCCGCGACGCCCAAACCCGGGCGCAGCCCCGGGTGGTCGGACGGACGCCGCCACGCACGTGGTAGGT	87	0.793103	yes	no
chr1	1060	with E-boxes	3	GGCAGCCACGTGCACGGGTCGAGGCGGCAGCAACGCCCGCCGCGACCGCTGGGGGCCAGCCCGCCGCCCGCCGCACACGTGGTTAGG	87	0.793103	yes	no
chr1	1060	with E-boxes	4	GCCGGACACGTGTCGGACGGCGGCAAAGCAGGGCGCCCGCGCCGAGCCCCCCCCGCCCACTGGGGGACGCCCGGCCACGTGATTGGG	87	0.793103	yes	no
chr1	1060	with E-boxes	5	ACGGGCCACGTGAGGGCGCGCAAGATCCGGGGCGGGCGCCGGGCACCGCCGCAAGCCGCTCCCCCCCGGCGCCCACACGTGGTGAGT	87	0.793103	yes	no
chr1	1060	with E-boxes	6	ACGGGCCACGTGCGGGGGTCGCGCGGCGGACAGGCACGGGGCCCACCCCGAGAGCCGCCGACCCCCCGCTCGACCCACGTGATTGGG	87	0.793103	no	no
chr1	1060	with E-boxes	7	GCCGAGCACGTGACCCCCGAGGCCACCGGGGCCTGGGCCAAGGCCCCCGCGCCGCGCACCGTGCCAGGCCAGGGGCACGTGGAGGTT	87	0.793103	yes	no
chr1	1060	with E-boxes	8	AGCCGGCACGTGGGCGGGACCCTAGCGGAAGCGGCCGCCGCGCGGGCCCGACGGCTAGCGCACGCCCCCCAGCCCCACGTGGGGTAT	87	0.793103	yes	no
chr1	1060	with E-boxes	9	ACCGGGCACGTGGCCCCCCCCGGGACAACGTCCGCGGCCGGCCGCCGGCCCGCCGTAGAGGCACGGAACGGCCGGCACGTGTGGGTA	87	0.793103	no	no
chr1	1060	with E-boxes	10	GACGCGCACGTGCACCCCCCGGCGGCCCACCCGAAAGTCTCCGGCGGCGGCCCAGGGGGGACACGGCCGGCGCCGCACGTGTGGGTA	87	0.793103	yes	no
chr1	1060	without E-boxes	1	TGGGCGCCCGCGAAGTGCCGTCGCCGCAGGCCCACCGGTCAGGGCAGGGGCCCGCCGCCACGGCGCTGTGGCGACCCCGAAGCACGA	87	0.793103	no	no
chr1	1060	without E-boxes	2	CCTGGTCGGCCGCAGGCAGCGCCCCCTCCGCGCCAGCGCCCTACGCGGGGACGGGACGCGACCACGAGAGTGACGGCCCTCGGGGAG	87	0.793103	no	no
chr1	1060	without E-boxes	3	GGCGTGCACGCCCGGTCGGAGTCCCGGCGGCTAGGCAACAGGTCCGAACGACCTGAGCGCGGCCACCGGCCGAGCGGCCCCCCCGGG	87	0.793103	no	no
chr1	1060	without E-boxes	4	TAAGCGCGGGCGGGGACTGCCGGCGCCCCAGCTGCACTCGGCCGCGAGACCCGCGCACCGGCAGGGAACGCCCTCGGCGGGCTCGAC	87	0.793103	no	no
chr1	1060	without E-boxes	5	CCGGGAGAGGCACTGACCGCGAAGAGCCCGGCGCTGCACGCCATGAGCCGAGCCGGCCCCCGGCGCCTGGCGCGCTTGGGCCACGGC	87	0.793103	no	no
chr1	1060	without E-boxes	6	GGCCGCCCAGGCGCGCAGTACAGGCCGCGGACCACCCGGCGGGGGCGCATCCCTTCCCCCGCGGCCGGAGGGGAAACGTCCATGGGC	87	0.793103	no	no
chr1	1060	without E-boxes	7	CCGTGCACCGCGAGGGACACGTCCCCCGAGCCCAGGCTGAGGCCCAGAGGCCGGGCCCGGTCGGGGCCCCAAGCGGTCCCCTGGGGA	87	0.793103	no	no
chr1	1060	without E-boxes	8	GGGAGGTGGGGCCGAGCGACCGCGCCCCAGCACTAGCGGCCAGGTGGTGAGGACACTGCCGGACCCGCGGTCGGCCCCCGCCACCCC	87	0.793103	no	no
chr1	1060	without E-boxes	9	CCGCCGGGGCAGGCCCCAGCGGCCACGAACCTCCGCCGGCGGCATGGCTGACGGCAAGGGCGCACGCGGGGCGAGGCTCTCTCACGC	87	0.793103	no	no
chr1	1060	without E-boxes	10	GCTCAAGCGGGGCCTCGTGCACTGCGCCAGCCAGCCCGAGGCAGAATCGCCGCCGCCGGGCGCCTCGCCGGACGCGAGCGACGGGCG	87	0.793103	no	no

### Sheet: protein_sequences
protein	sequence
c-Myc	GHMNVKRRTHNVLERQRRNELKRSFFALRDQIPELENNEKAPKVVILKKATAYILSVQAEEQKLISEEDLLRKRREQLKHKLEQLGGC
Max	DKRAHHNALERKRRDHIKDSFHSLRDSVPSLQGEKASRAQILDKATEYIQYMRRKNHTHQQDIDDLKRQNALLEQQVRALGGC
